# Parallel clonal and molecular profiling of hematopoietic stem cells using RNA barcoding

**DOI:** 10.1101/2022.05.16.491933

**Authors:** Edyta E. Wojtowicz, Jayna Mistry, Vladimir Uzun, Anita Scoones, Desmond W. Chin, Laura Kettyle, Francesca Grasso, Allegra M. Lord, Graham Etherington, Charlotte Hellmich, Petter S. Woll, Mirjam E. Belderbos, Kristian M. Bowles, Claus Nerlov, Wilfried Haerty, Leonid V. Bystrykh, Sten Eirik W. Jacobsen, Stuart A. Rushworth, Iain C. Macaulay

## Abstract

Anucleate cells - platelets and erythrocytes - constitute over 95% of all hematopoietic stem cell (HSC) output, but the clonal dynamics of HSC contribution to these lineages remains largely unexplored. Here, we use lentiviral RNA cellular barcoding and transplantation of HSCs, combined with single-cell RNA-seq, for quantitative analysis of clonal behavior with a multi-lineage readout - for the first time including anucleate and nucleate lineages. We demonstrate that most HSCs steadily contribute to hematopoiesis, but acute platelet depletion shifts the output of multipotent HSCs to the exclusive production of platelets, with the additional emergence of new myeloid-biased clones. Our approach therefore enables comprehensive profiling of multi-lineage output and transcriptional heterogeneity of individual HSCs, giving insight into clonal dynamics in both steady state and under physiological stress.
