## Supplemental Table 8 for "Parallel clonal and molecular profiling of hematopoietic stem cells using RNA barcoding"

### Sheet: mouse1_top90perPB
ID	['BC003_AL_Plt_wk12_plt1_BC_H.csv'	'BC003_AL_2_Plt_wk11_plt1_BC_H.csv'	'BC003_AL_Plt_wk28_plt1_BC_H.csv'	'BC003_AL_2_Plt_wk28_plt1_BC_H.csv'	'BC003_AL_Mac_wk12_plt1_BC_H.csv'	'BC003_AL_2_Mac_wk12_plt1_BC_H.csv'	'BC003_AL_Mac_wk28_plt1_BC_H.csv'	'BC003_AL_2_Mac_wk28_plt1_BC_H.csv'	'BC003_AL_Ery_wk12_plt1_BC_H.csv'	'BC003_AL_2_Ery_wk12_plt1_BC_H.csv'	'BC003_AL_Ery_wk28_plt1_BC_H.csv'	'BC003_AL_2_Ery_wk28_plt1_BC_H.csv'	'BC003_AL_Bcells_wk12_plt1_BC_H.csv'	'BC003_AL_2_Bcells_wk12_plt1_BC_H.csv'	'BC003_AL_Bcells_wk28_plt1_BC_H.csv'	'BC003_AL_2_Bcells_wk28_plt1_BC_H.csv'
AAGGCGCACAGAGTGGACGGTATACCACATAGTGTTAGACGGC	57945	38064	56706	41727	153670	225045	273600	190574	246463	209173	400461	256089	57877	71320	284534	286343
AAGGGCCACACTGTGTTCGATTTACCTCAGAATGATGGACGGC	131254	81838	127057	113665	75269	94595	113263	99766	162342	124127	255015	128630	100098	109049	268189	299602
AAGGATGACCACGTGATCGAACTAAACCAGGATGTAAGACGGC	33368	13315	23737	14591	36807	65505	98951	62875	155162	125162	303669	149352	43416	34107	34322	46409
AAGGGATACTAAGTAATCGTATTAGTACACAATGGACGACGGC	49220	21291	65736	35675	35956	56269	25700	30293	64489	48607	50720	29836	42681	32216	77585	68133
AAGGAGTACCAGGTGTCCGGGTTAGTGCAGTTTGTGTGACGGC	25160	14868	20431	13527	45200	64272	61640	36384	42068	47058	100797	68178	32275	26036	11267	13864
AAGGTGCACGTTGTGATCGCCGTAGCTCAGAGTGAGAGACGGC	45	4091	9052	4031	23397	13082	54473	14772	23360	16856	59818	38050	5673	1659	32943	27114
AAGGACAACCCTGTGCTCGCTCTAAACCAGCATGTTTGACGGC	51833	52159	36017	13509	2814	6899	2505	2716	48622	46474	42297	20624	6	4	3	1031
AAAGGCGACGCCGTACCCGTGATACACCAACCTGTCCGACGGC	2	1211	2630	0	5372	0	0	0	645	0	0	0	100212	134415	14423	17825
AAGGCCGACCAAGTGTTCGAAGTAGTGCAGCATGCAAGACGGC	0	0	0	2671	0	0	0	0	2006	1342	0	0	112139	101605	9682	16939
AAGGATGACGGAGTATTCGCTTTACCTCACTCTGTGAGACGGC	29197	24461	2670	5856	18227	13911	0	0	28896	23330	11613	9618	0	2091	1030	0
AAGGCGGACCCTGTTGACGCGTTAGGTCAACCTGGCGGACGGC	0	12726	11445	2996	9336	17361	15737	2873	18189	12581	32369	18499	0	3777	1196	2433
AAGGAAAACCAGGTTGACGTTGTAAGCCACCATGACTGACGGC	4436	7224	1777	30292	11133	7019	2539	2535	20661	13147	29355	5955	1048	4153	843	1513
AAGGTCCACATGGTTAACGAGATACCTCACATTGGGCGACGGC	2	4835	748	1426	6794	31874	2560	3612	29328	22046	8197	6576	8079	4563	0	1083
AAGGACTACGAGGTGCCCGCAATAGCCCACTGTGTTAGACGGC	12004	18175	0	3	16022	17223	2513	2678	19268	21569	8044	2888	0	3190	0	0
AAGGGGTACTTCGTGATCGTGGTAAATCAAGGTGGGCGACGGC	2415	2280	9982	7360	11472	13591	18611	12659	3510	6767	8559	7591	5296	3266	906	1911
AAGGCCGACATAGTTAACGTTATACATCAAACTGAACGACGGC	2	1800	5816	4402	0	2685	14810	4894	2452	858	34883	21325	10396	2710	589	0
AAGGTGTACGACGTAAGCGCAATAACACAGGCTGGATGACGGC	28864	14791	2	1105	8502	12340	0	2	6268	15769	4323	2228	2732	1634	572	2030
AAGGTCAACGAGGTATACGTTCTATTTCATTTTGGTTGACGGC	16261	17549	8384	6024	2623	6077	2303	0	12299	7884	14003	5798	0	0	0	0
AAGGCCCACGCTGTAGCCGAAATAGCACATGATGATAGCCGGC	13583	8790	4093	10585	5454	1834	0	0	9758	10928	9654	2082	0	0	0	0
AAGGGGAACGCAGTGTTCGTATAATTCAAATTGATTGACGGCC	70	0	0	0	13113	10411	11464	12235	0	0	2	0	0	11232	7078	7116
AAGGGATACTCTGTTTTCGCAATAGCACAAAATGATTGACGGC	2	2391	12888	9278	2761	1008	4796	2514	829	1216	17635	8840	0	6	1962	955
AAGGTATACTAAGTAAACGAGTTATACCAAGCTGTATGACGGC	8856	9456	6735	2	9241	15492	1137	0	3482	3465	146	751	2200	2902	0	0
AAGGACTACAGCGTATTCGATGTATAGCAACCTGCTCGACGGC	10712	6484	8488	6740	3027	2226	0	0	6594	8294	3662	2154	0	0	0	0
AAGGCTTACATGGTATTCGACTTAGTCCAATTTGTCCGACGGC	0	2097	0	1372	8591	5703	7490	2561	4844	4027	2637	2520	5831	2964	464	2022
AAGGGAGACCTAGTCCACGTATTAGCTCACACTGCGCGACGGC	3901	0	0	0	0	0	0	0	12112	15294	8759	5972	0	4819	4	2015
AAGGAAAACATCGTTTTCGTTTTAAAGCAACGTGAGAGACGGC	6189	20409	1741	7439	0	2009	0	0	7207	5253	1180	675	0	0	0	0
AAGGACCACCCAGTTTACGGCCTAGCTCAGATTTGAGACGGCC	11744	3516	12937	1288	2446	1834	1074	0	6248	4631	2221	1446	0	0	0	0
AAGGTGTACGTAGTATACGGAATAATGCATAGTGGGTGACGGC	5213	0	0	0	1142	9829	0	2750	7246	9845	7962	3515	0	1280	0	0
AAGGTCAACCGTGTCGACGTGGTATCGCATTGTGTTTGACGGC	4601	305	0	5120	1406	2027	0	2474	8543	13615	6059	3446	0	0	468	0
AAGGATAACTGGGTTACCGGAATATGACAAGCTGAGCGACGGC	5472	1866	2	0	1485	5024	0	2	8499	8828	48	162	3859	9947	486	404
AAGGACCACATCGTAAACGTCATACATCATAATGACCGACGGC	0	4589	2309	0	0	1425	0	0	6456	9015	5044	2891	4859	4364	0	2
AAGGTTAACACAGTATGCGATTTAACACACCATGCCAGACGGC	0	2403	0	0	2965	2039	0	0	9090	6886	5070	3251	2669	3216	2381	942

### Sheet: mouse2_top90perPB
ID	'BC003_BL_Plt_wk12_plt1_BC_H.csv'	'BC003_BL_2_Plt_wk12_plt1_BC_H.csv'	'BC003_BL_Plt_wk28_plt1_BC_H.csv'	'BC003_BL_2_Plt_wk28_plt1_BC_H.csv'	'BC003_BL_Mac_wk12_plt1_BC_H.csv'	'BC003_BL_2_Mac_wk12_plt1_BC_H.csv'	'BC003_BL_Mac_wk28_plt1_BC_H.csv'	'BC003_BL_2_Mac_wk28_plt1_BC_H.csv'	'BC003_BL_Ery_wk12_plt1_BC_H.csv'	'BC003_2_BL_Ery_wk12_plt1_BC_H.csv'	'BC003_BL_Ery_wk28_plt1_BC_H.csv'	'BC003_BL_2_Ery_wk28_plt1_BC_H.csv'	'BC003_BL_Bcells_wk12_plt1_BC_H.csv'	'BC003_BL_2_Bcells_wk12_plt1_BC_H.csv'	'BC003_BL_Bcells_wk28_plt1_BC_H.csv'	'BC003_BL_2_Bcells_wk28_plt1_BC_H.csv'
AAGGTTCACAATGTCACGGACATACCGCACAATGTTCGACGGC	6525	2	30635	35300	44609	17123	16812	28889	231908	222880	188220	115292	13183	11244	86193	73833
AAGGTTTACAGGGTTAGCGGTTTAGAGCACAATGCCTGACGGC	156493	152698	106067	164749	37812	28424	41800	21188	51381	58582	37734	46355	18895	32801	27177	7013
AAGGATGACTGGGTTATCGCCATAGGACAGTCTGCATGACGGC	5030	14610	11084	4797	69734	51029	16247	21748	89027	77398	61397	34925	9323	12938	62668	64891
AAGGTACACTAGGTCTGCGTTCTAAACCAGACTGCACGACGGC	2533	31615	6420	8176	41537	51882	4	31972	55291	63096	96018	52313	15177	51313	21968	26499
AAGGTACACAGGGTTGGCGTTCTAACTCATTATGAGTGACGGC	12258	9520	15008	17244	29915	22084	70290	56180	33608	45421	75951	68103	1373	4	43791	47444
AAGGGTGACGAGGTTTACGCACTATGCCATAATGAAGGACGGC	21089	4323	29837	16335	14264	12612	33389	15471	37374	44847	30528	27325	42901	33355	16346	24399
AAGGTCTACTGTGTCGTCGAAGTACCCCATCATGGCAGACGGC	12228	3988	4	12959	18169	3230	36306	45033	35191	49858	57737	44887	15108	14124	11043	6648
AAGGCGTACGACGTAACCGTAATAATTCAGTTTGGACGACGGC	36612	15556	3	4419	7487	18559	39626	23673	22740	33828	44821	26976	18243	11356	25204	14887
AAGGACTACACCGTTCGCGTGGTAAACCACATTGTAGGACGGC	66758	23149	37177	44308	7368	6504	0	4768	29282	24584	39400	23519	0	1590	0	0
AAGGTAAACTAAGTGTACGCGCTAAACCATCTTGCGCGAGGCC	6704	4072	2084	4136	34411	16092	27603	9479	29963	38242	61754	40279	4189	6553	8765	6828
AAGGTGTACGATGTATGCGTATTAGTCCATAATGTTGGACGGC	8086	9091	4713	10559	3861	17016	44467	21503	15169	10010	10973	8084	41751	48957	18712	24535
AAGGTATACGTTGTCCCCGATTTAAGTCATAATGCAGGACGGC	19713	24748	35016	35167	4677	3478	34723	5480	23632	19949	52616	31023	0	1785	4924	0
AAGGTTAACCGCGTAACCGCAATAATTCATAATGACCGACGGC	0	6731	0	12432	12415	4907	0	2	2402	3966	2871	2479	72026	87984	37749	33376
AAGGGGAACGTCGTCAGCGGCATAGTGCACTTTGTTAGACGGC	31824	19750	20991	9573	23599	18185	2	23160	28571	31031	31427	23057	3022	0	2984	3701
AAGGATTACGGGGTGGACGTCTTAGAGCAACTTGCCGGACGGC	6551	75	10353	1972	16227	12330	0	28229	20077	17334	17189	13651	21372	30533	28531	35907
AAGGTTCACTAAGTATTCGACTTAGGGCACGTTGGTTGACGGC	5898	3807	8511	3494	13157	13627	4	22537	28835	32294	28583	24429	12071	9963	25776	24011
AAGGCAAACACTGTTACCGCAGTATTCCAGGGTGCTGGACGGC	20819	4399	6695	8266	12867	17519	2	14004	22484	32621	38704	22750	4812	9349	5229	17407
AAGGAGCACGATGTCTGCGTCGTATTGCAGTCTGCTCGACGGC	17748	17509	35949	41011	0	0	2	10816	16389	16439	40257	28051	0	0	0	0
AAGGCCTACTATGTATGCGCTGTACTTCACGATGAGTGACGGC	0	4244	8505	2778	0	8775	31160	15814	17196	31784	19530	19107	25578	13986	12186	5846
AAGGCAAACGAAGTACCCGCCTTACTCCAAGCTGCGGACGGCC	29127	6727	6398	4033	16308	6749	9265	8372	34548	14441	25627	13128	10443	9880	3729	8224
AAGGTAGACCCTGTGCCCGAAATAACACACAATGAAAGGCGGC	18928	5727	0	4390	6432	14659	2	0	49002	70049	21387	15601	0	0	0	0
AAGGTATACACGGTGCACGATATACGGCAAATTGGTTGACGGC	0	0	7390	2514	2492	11483	14874	2386	23112	29242	17580	18870	32781	19973	9734	8078
AAGGTAAACACAGTAACCGTTTTATAACAATCTGTTCGACGGC	20124	8705	0	5006	6873	11960	33692	3	11330	20355	25270	12726	2953	5808	9351	4605
AAGGTATACTGTGTTAACGTGATAGAGCATCCTGTAAGACGGC	6637	0	6078	4201	9003	13209	22436	11053	16005	14618	34779	23978	0	0	1755	1047
AAGGCGTACATGGTGGACGTGGTATACCAGACTGGTTGACGGC	21000	0	0	4077	9821	21567	35883	4094	15595	23024	8513	9311	3	4931	1936	1021
GGCATGGACGAGCTGTACCAGTAAGGGCGACATGGTGGACGGC	6216	10340	4141	8695	23555	13427	51	13	20302	30101	16455	10857	0	0	0	0
AAGGTGAACCCAGTTAACGATATATTACAAAATGATAGACGGC	9064	0	4176	7185	1867	1671	14344	0	30969	28422	22760	13706	1263	0	0	1177
TAGGGTAACCAGGTGAGCGATGTATGTCATTATGTCTGACGGC	11874	1039	4111	3079	5878	9952	0	0	32636	40799	14970	11453	0	0	0	0
AAGGCAAACCACGTAGACGTAATAATACAGCGTGATGGACGGC	9382	0	0	1388	6093	2948	0	4416	39034	38445	15108	17121	0	0	0	0
AAGGGCAACTAGGTAATCGATCTAGTTCACGCTGTATGACGGC	9342	9248	30806	33218	1776	0	0	587	0	0	166	0	0	0	16395	40
AAGGTTCACAGGGTTTCCGCTCTATCACACGGTGTAGGACGGC	18517	17404	10218	5396	0	4112	15840	2	5074	2707	10575	5289	0	879	3203	0
AAGGACGACTCCGTAGACGTACTAAAACAGACTGTTAGACGGC	3657	1966	0	987	11301	9582	2	5332	9144	13784	13135	6629	2458	3676	3251	2567
AAGGTTAACAGAGTACCCGAGTTAAAACACGATGCGGGACGGC	12341	16290	4922	5541	4200	2975	14626	4829	3433	7480	4885	1884	0	0	0	0
AAGGAGCACCTAGTTTGCGGCATACTCCATCTTGACCGACGGC	9550	144	3919	5326	0	6578	28864	0	1993	8127	4147	1165	0	0	3354	0
AAGGTGTACCTTGTTGTCGTTATACGTCAGGTTGCGTGACGGC	4739	0	4373	1705	7573	14643	3	5320	7582	3867	2454	2480	2616	4608	5234	4536
AAGGGCGACCTTGTCCCCGCAGTAGGCCACAATGTCCGACGGC	5945	3017	4144	10761	2760	0	13887	9558	968	6392	8527	1778	0	0	1506	0
AAGGATAACTAGGTGATCGCGATATTACAGACTAGACGACGGC	0	9656	4204	653	2661	3123	0	0	9603	24720	10425	3218	0	0	0	0
AAGGGGAACGCAGTGTTCGTATAATTCAAATTGATTGACGGCC	0	0	2064	4849	0	2855	30914	7217	712	134	7655	6260	0	2	3248	2027
AAGGTATACAGGGTCCTCGCACTATTACAGCTTGATGGACGGC	0	0	0	1378	0	3277	0	0	4526	3279	0	0	17002	17268	8754	2692

### Sheet: mouse3_top90perPB
ID	'BC003_BR_Plt_wk12_plt1_BC_H.csv'	'BC003_BR_2_Plt_wk12_plt1_BC_H.csv'	'BC003_BR_Plt_wk28_plt1_BC_H.csv'	'BC003_BR_2_Plt_wk28_plt1_BC_H.csv'	'BC003_BR_Mac_wk12_plt1_BC_H.csv'	'BC003_BR_2_Mac_wk12_plt1_BC_H.csv'	'BC003_BR_Mac_wk28_plt1_BC_H.csv'	'BC003_BR_2_Mac_wk28_plt1_BC_H.csv'	'BC003_BR_Ery_wk12_plt1_BC_H.csv'	'BC003_BR_2_Ery_wk12_plt1_BC_H.csv'	'BC003_BR_Ery_wk28_plt1_BC_H.csv'	'BC003_BR_2_Ery_wk28_plt1_BC_H.csv'	'BC003_BR_Bcells_wk12_plt1_BC_H.csv'	'BC003_BR_2_Bcells_wk12_plt1_BC_H.csv'	'BC003_BR_Bcells_wk28_plt1_BC_H.csv'	'BC003_BR_2_Bcells_wk28_plt1_BC_H.csv'
AAGGAAGACATTGTCTTCGTGGTAGGTCACTGTGTTGGACGGC	109873	114814	97210	83906	139930	93268	165668	86591	161107	137368	186037	127058	92729	60795	75024	50241
AAGGCTAACCGAGTCTTCGATTTAAATCATCCTGAGAGACGGC	66548	48481	98367	69415	108752	81164	116904	70045	232921	211358	222308	181910	60781	40958	33337	43454
AAGGACAACCCTGTGCTCGCTCTAAACCAGCATGTTTGACGGC	98396	82629	85609	56742	116191	79449	96017	68552	114096	101786	129566	93704	44084	28005	35071	27861
AAGGTAAACAATGTCAGCGTAATATACCATGCTGTAAGACGGC	16900	19363	17722	25592	64928	82595	75508	63913	76500	62796	82450	47423	69186	62158	27708	63847
AAGGACTACATGGTCCTCGCGATAGTACAGATTGTCAGACGGC	14285	25466	24799	26740	67232	56471	87699	46777	57037	42720	80042	51951	46836	32559	34014	25745
AAGGTATACAGTGTAATCGGCCTAAAGCAAGCTGGCGGACGCA	14190	17983	59820	78341	15505	16889	61544	50661	30413	30436	134885	91226	6933	4548	13161	13164
AAGGCTTACATTGTTGGCGTCGTACAGCACAGTGGGTGACGGC	5156	2534	20831	20358	47721	61027	69917	54357	71033	58897	80855	60953	26320	16908	6172	9200
AAGGTCCACAAGGTAATCGCTTTAACGCAAAATGACTGACGGC	18831	1489	32532	13522	27493	23319	48402	42159	36222	35841	75282	63244	10288	7740	5984	9696
AAGGATGACACAGTGTCCGCTTTAGGTCATAATGCATGACGGC	6313	4894	7719	4654	5587	4124	7762	4251	14912	7971	12279	8563	62072	41965	39238	46798
AAGGAGTGCGTGGTTTTCGCAATAACACATGTTGTCCGACGGC	11458	10583	25788	17531	3086	7040	23601	21710	14003	11185	44082	29026	4649	2656	12193	4733
AAGGCGGACGAAGTACCCGAGATACGTCACTGTGGCCGACGGC	10994	0	0	0	20898	13146	1595	0	12437	11737	0	2	45823	32867	18659	20772
AAGGATGACGGGGTTGACGAGGTATATCATTTTGTAAGACGGC	4675	5120	6685	4459	5914	3271	5660	4754	19515	14125	11694	9667	22146	16078	24952	9671
AAGGGAGACCTAGTCCACGTATTAGCTCACACTGCGCGACGGC	6102	5109	0	3585	1852	3061	3256	7156	12641	11377	22499	12615	12970	16400	11853	15938
AAGGAACACGCCGTGAACGAAGTACAACACAGTGAGAGACGGC	0	4733	0	0	4621	5276	4	2	3664	12509	0	2	52435	37609	10445	14220
AAGGAAAACCACGTATACGACGTAACCCAAAATGTCTGACGGC	0	5254	5567	963	17852	16586	3199	5013	13071	18017	4185	7674	2407	3228	16646	17726
AAGGGCGACTTTGTACGCGTTATACCACACATTGTCTGACGGC	0	0	0	982	0	2165	1612	587	0	0	0	0	64398	36204	5661	16032
AAGGATAACCCAGTTAACGCTCTACCGCAGGTTGTCTGACGGC	0	0	2674	2305	28619	15327	11221	10348	4859	4929	5587	7631	7545	1388	9701	7184
AAGGTTGACTAAGTAAACGGTATAGTACAATCTGAATGACGGC	3615	5162	0	2048	8792	4987	2	0	4829	6236	0	0	35313	15485	5578	2960
AAGGCGAACATGGTGAACGGGGTATTGCATGTTGATTGACGGC	0	4557	5776	5826	0	0	1232	564	4865	6115	51645	12670	0	0	0	0
AAGGCTGACCGTGTAATCGTATTAGACCATGCTGAAAGACGGC	0	2524	2801	2111	14357	9707	6755	6467	8718	11935	5820	7350	1982	1185	0	6611
AAGGACGACACAGTTATCGGGTTATAGCATAATGTGGGACGGC	0	0	6938	7144	1355	1969	9430	15624	2867	3169	12643	9435	0	0	0	2063
AAGGCTGACGGAGTCAACGTGATAATGCAATATGATGGACGGC	0	13093	10952	5770	3242	3283	10965	4570	3432	4391	6885	4757	0	432	0	0
AAGGGTAACCCTGTAGTCGAACTATGACAGCCTGAGAGGATCC	0	0	0	0	0	774	0	760	0	0	0	0	27562	15782	13798	7112
AAGGGCCACGATGTATCCGAAATAAACATCTTGATGGACGGCC	0	0	5863	2378	0	443	1368	2523	10292	9105	13345	15243	421	675	243	1046
AAGGAGCACTCAGTTCGCGGAGTATTACAAGTTGGATGACGGC	12765	6782	2	0	7797	4792	8	10	14094	12866	5	4	1724	849	3	951
AAGGGAGACATGGTGAACGAACTACGGCAACATGCTCGACGGC	0	0	0	4534	0	0	0	0	0	0	26	0	26151	10698	8628	10093
AAGGCTGACACCGTCAACGACCTAGATCAAACTGTAAGACGGC	3158	0	0	0	3664	3925	0	0	21384	19726	573	517	0	0	0	0

### Sheet: mouse4_top90perPB
ID	'BC003_BLL_Plt_wk12_plt1_BC_H.csv'	'BC003_BLL_2_Plt_wk12_plt1_BC_H.csv'	'BC003_BLL_Plt_wk28_plt1_BC_H.csv'	'BC003_BLL_2_Plt_wk28_plt1_BC_H.csv'	'BC003_BLL_Mac_wk12_plt1_BC_H.csv'	'BC003_BLL_2_Mac_wk12_plt1_BC_H.csv'	'BC003_BLL_Mac_wk28_plt1_BC_H.csv'	'BC003_BLL_2_Mac_wk28_plt1_BC_H.csv'	'BC003_BLL_Ery_wk12_plt1_BC_H.csv'	'BC003_BLL_2_Ery_wk12_plt1_BC_H.csv'	'BC003_BLL_Ery_wk28_plt1_BC_H.csv'	'BC003_BLL_2_Ery_wk28_plt1_BC_H.csv'	'BC003_BLL_Bcells_wk12_plt1_BC_H.csv'	'BC003_BLL_2_Bcells_wk12_plt1_BC_H.csv'	'BC003_BLL_Bcells_wk28_plt1_BC_H.csv'	'BC003_BLL_2_Bcells_wk28_plt1_BC_H.csv'
AAGGGCAACGGTGTTAACGGGGTAGTGCACGTTGTGAGACGGC	333650	336780	359619	370945	161616	127559	417020	311082	577311	566191	861816	846156	12296	1351	56263	19573
AAGGGTTACAGGGTATTCGAGGTACCGCAATGTGAACGACGGC	41310	17046	13038	7154	194688	103876	89210	42989	209033	179543	76697	42597	108175	123988	190883	153277
AAGGAGCACTCAGTTCGCGGAGTATTACAAGTTGGATGACGGC	7085	13298	0	1518	45960	33606	8	4	69871	69398	4	9	40992	19340	4	8723
AAGGTGAACTTCGTGTTCGTGGTACGCCAGGGTGTGAGACGGC	5882	7464	1718	1437	40855	37824	25414	10914	15114	23892	9035	3798	44680	33412	7226	5476
AAGGTCGACGACGTATCCGAACTACACCAACATGAATGACGGC	5169	0	0	0	15349	5655	2	4	21886	11369	2	2	37812	35747	6042	37206
AAGGGCAACAAGGTTTCCGCAGTAGATCATGCTGAATGCCGGC	0	0	1692	5076	2	9	22630	15143	6	7	36274	16505	4	2	27494	33917
AAGGAATACTACGTATACGTTTTATTTCACAATGAGAGACGGC	0	0	0	0	7646	3687	0	0	0	1400	0	0	63694	53479	2	4687
AAGGTTGACTAAGTAAACGGTATAGTACAATCTGAATGACGGC	0	0	890	1418	0	0	0	4605	0	3	3556	1417	2	0	56887	39437
AAGGGGGACTGGGTTTACGGTTTAAAGCACTTTGGACGACGGC	7374	15672	0	2	33173	30555	5	3735	549	13	307	601	4516	3161	0	5238
AAGGCATACTTTGTTACCGAATTAAGACAATATGATCGACGGC	0	0	0	0	0	2082	35026	7296	3126	1123	6953	12165	1311	6678	13716	7283
AAGGCTTACATAGTACACGAAGTAATTCAAACTGTTAGACGCC	0	5521	0	0	12535	9455	10905	2	2292	13235	3634	3611	7239	5693	11416	7586
AAGGCACACATTGTTTGCGTAGTATTTTACTGTGACAGACGGC	0	0	0	0	20806	4095	2	0	24065	17384	995	3009	8222	1544	0	0

### Sheet: mouse5_top90perPB
ID	'BC007_1R_Plt_wk12_plt2_BC_H.csv'	'BC007_1R_2_Plt_wk12_plt2_BC_H.csv'	'BC007_1R_Plt_wk20_plt2_BC_H.csv'	'BC007_1R_2_Plt_wk20_plt2_BC_H.csv'	'BC007_1R_Plt_wk28_plt2_BC_H.csv'	'BC007_1R_2_Plt_wk28_plt2_BC_H.csv'	'BC007_1R_Mac_wk12_plt1_BC_H.csv'	'BC007_1R_2_Mac_wk12_plt1_BC_H.csv'	'BC007_1R_Mac_wk20_plt1_BC_H.csv'	'BC007_1R_2_Mac_wk20_plt1_BC_H.csv'	'BC007_1R_Mac_wk28_plt2_BC_H.csv'	'BC007_1R_2_Mac_wk28_plt2_BC_H.csv'	'BC007_1R_Ery_wk12_plt1_BC_H.csv'	'BC007_1R_2_Ery_wk12_plt1_BC_H.csv'	'BC007_1R_Ery_wk20_plt1_BC_H.csv'	'BC007_1R_2_Ery_wk20_plt1_BC_H.csv'	'BC007_1R_Ery_wk28_plt2_BC_H.csv'	'BC007_1R_2_Ery_wk28_plt2_BC_H.csv'	'BC007_1R_Bcells_wk12_plt2_BC_H.csv'	'BC007_1R_2_Bcells_wk12_plt2_BC_H.csv'	'BC007_1R_Bcells_wk20_plt2_BC_H.csv'	'BC007_1R_2_Bcells_wk20_plt2_BC_H.csv'	'BC007_1R_Bcells_wk28_plt2_BC_H.csv'	'BC007_1R_2_Bcells_wk28_plt2_BC_H.csv'
AAGGCAAACTATGTCATCGTAATAACCCATTATGTGGGACGGC	5	6	44253	34944	10266	22641	57409	84065	132598	100882	4	23	57874	141784	136545	179622	171642	162728	900	11809	201	291	483	386
AAGGCTAACGACGTTAGCGGTTTATGACATGTTGACTGACGGC	7	39396	64328	40623	47113	1224	97354	26535	28314	40875	7	3	60509	108475	79082	78274	149855	141824	509	523	31771	14846	19274	34358
AAGGGCAACAAGGTTTCCGCAGTAGATCATGCTGAATGCCGGC	0	0	0	6	9100	293	28510	9648	91044	50725	36269	8	7559	23125	57984	59702	49356	63131	354	370	64740	77117	46165	125919
AAGGGCAACGGTGTTAACGGGGTAGTGCACGTTGTGAGACGGC	109	237	13672	14299	914	779	47238	72141	132113	41481	56	90	27614	46299	31836	36695	65278	42775	15828	276	12541	41078	33394	11398
GTAAGGTCTACGACGCCCGAACTACTACACTCTGATCGACGGC	65325	77064	71528	40656	18390	21077	21557	24022	412	21355	3	2	0	0	0	0	0	0	4357	906	25519	47761	36040	36048
AAGGCAGACCGAGTCTTCGCGATACACCAACCTGCACGACGGC	38400	18881	15647	22732	17723	620	21789	34116	0	24388	0	0	12556	52765	27368	48512	36640	49672	7403	296	79	3709	0	11333
AAGGACGACTAAGTGCACGCCTTAGGCCAGGATGATAGACGGC	2	3	0	7827	372	450	40437	163	431	589	0	0	33579	41441	28598	27778	33091	12947	31406	19551	19706	14325	37087	52669
AAGGCTTACTGTGTTTTCGTTGTAATACAAAATGGAAGACGGC	0	18004	9949	7481	320	853	0	18616	0	0	0	0	28430	77728	86428	76370	23397	24343	478	501	0	72	0	0
AAGGTAAACACGGTTTCCGAATTAGAGCAAATTGTAGGACGGC	32	18576	36	863	1824	1960	24851	2200	2196	1003	45481	83747	454	2658	245	6735	3837	5542	66834	56	15342	22856	39295	19781
AAGGAAGACGGGGTTCCCGATATATAGCAATGTGATCGACGGC	4	0	28551	6187	9781	20812	25409	16171	14179	0	0	0	6585	35816	40424	42282	63939	41720	286	258	92	60	44	0
AAGGGGTACGGAGTTCCCGCCATACTGCAAGGTGTTAGACGGC	0	0	23709	0	13073	50313	10219	15952	34151	29827	3	6	57	12422	23986	17728	51877	16381	146	125	21839	58	133	111
AAGGGGCACGATGTGCACGAATTACACCAATATGACCGACGGC	2	2	3	26706	19079	309	22154	2	2	15473	0	2	20469	28128	36943	49040	41062	28609	14857	15480	87	2	0	64
AAGGGTGACCTGGTTAGCGGTTTAGGTCAAAGTGGATGACGGC	0	0	0	0	0	28	373	359	194	130	0	0	0	1950	3057	8688	0	0	83902	121679	31636	29380	16271	12277
AAGGTTAACGGAGTTTTCGAGTTAAACCACATTGTTGGACGGC	0	0	0	0	0	0	215	124	169	0	0	0	0	0	754	198	0	0	191077	52613	21473	11060	16575	9
AAGGTCCACATCGTTCGCGGACTACATCAGGTTGGTAGACGGC	11	10	25	32	14	68	504	333	33	26	22178	33012	15	2275	5356	3184	30	41	74448	38437	45800	28858	18	28
AAGGGATACGTCGTTCACGGACTAAACCACACTGAAGACGCCA	0	0	8926	0	272	471	216	8847	0	0	0	0	23684	40842	123	284	0	2	35836	73541	22617	9925	2	2
AAGGCCTACTTGGTTGTCGTCTTACATCAGATTGCGTGACGGC	2	2	0	7855	84	567	20789	9476	0	17122	0	0	7997	52041	24292	41586	4808	23135	154	292	5338	38	0	66
AAGGTCTACTATGTTGACGCTATAAGTCAAATTGTCTGACGGC	28	49105	444	0	9809	1208	453	263	1467	757	12	28626	312	358	22	175	144	2921	2	31151	16030	7362	35382	24809
AAGGTCTACTCTGTACTCGTAATATTGCATCGTGATGGACGGC	108	69	50	57	53	118	6275	9304	20	12	115713	51499	4598	10099	4	4181	5	3	0	431	21	7541	0	0
AAGGTTAACACTGTTTGTGGAATAAGCCAAACTGCATGACGGC	3	0	9171	19080	8293	21199	36989	18091	27197	33074	2	4	2322	6320	2452	2875	3207	7829	16	21	118	7163	104	110
AAGGGGTACCTTCTAACCGCTGTATTGCAATATGACGGACGGC	73	44	9356	7782	0	39846	7	0	0	17690	7	4	3	221	23292	10626	45884	41781	151	64	0	0	0	57
AAGGGGTACAGTGTAAACGGAGTACTGCACGGTGATAGACGGC	24596	17772	36057	3833	27584	17574	0	3	0	34040	2	0	118	80	9732	7509	7684	6490	79	52	0	0	0	128
AAGGGTAACGTGGTCGACGGACTAGAGCAGTTTGCCGGACGGC	0	0	0	0	60	181	426	9603	0	0	0	0	3862	16858	113	3188	0	2	31547	26994	40750	14817	2	3
AAGGTACACTAGGTCTGCGTTCTAAACCAGACTGCACGACGGC	23216	3	4	5	41	384	47636	19048	3	3	0	6	3995	34207	9461	5157	2889	5	52	34	176	84	3	3
AAGGAACACAATGTTTTCGATATATTCCAAGATGATCGACGGC	0	0	0	0	0	2	7	5	6	13458	21001	19951	6	20	33257	17205	16137	24654	251	121	4	8	2	61
AAGGTCTACTGTGTCGTCGAAGTACCCCATCATGGCAGACGGC	25779	6	11	14848	38	246	12545	2	29857	2	3	5	3454	21267	10540	9371	9	9	72	50	49	2	118	0
AAGGAAAACTCCGTGTCCGGGCTAGAACACAATGGCAGACGGC	0	0	10515	0	111	187	12800	14656	0	0	0	0	10423	14737	4702	8260	6719	2988	16111	41	5555	66	0	0
AAGGTCTACGTAGTACACGTTATAGTGCACTTTGAATGACGGC	0	0	0	0	0	0	8	4	5	3	44180	59460	3	8	0	4	6	0	0	0	0	0	0	0
AAGGCGAACGAGGTGTCCGCAATAGGCCAATATGACAGACGGC	0	0	0	0	38	368	24112	42849	3	3	0	0	3137	32514	0	3	0	2	0	0	87	153	0	0
AAGGAATACAGGGTATACGATATAGTGCAAGCTGCTTGACGGC	2	0	5602	2	22415	49	0	0	26084	0	0	2	814	3850	4658	14069	19001	3910	32	99	0	0	78	0
AAGGTTTACAGGGTTAGCGGTTTAGAGCACAATGCCTGACGGC	30	4622	46	15613	57440	21296	4	0	4	2	2	7	277	121	7	6	4	14	3	3	4	0	7	0
AAGGCCTACAACGTCAACGGACTACGGCATAATGAGCGACGGC	0	0	0	0	0	0	11983	17255	28489	17931	2	0	0	0	0	0	0	0	0	0	4526	14559	142	82
AAGGGTTACGAGGTCATCGGCATAAACCATACTGGGAGACGGC	0	0	18402	0	6	20569	0	9313	0	0	0	0	1168	3502	3257	14706	18055	4755	22	85	0	35	0	0
AGGGTTAACGTTGTAGGCGTATTATGGCATATTGATCGACGGC	0	0	0	0	20	0	190	0	0	101	0	0	2149	0	184	31	0	0	45154	9757	18714	0	0	9888
AAGGGAGACAATGTTAACGCTATAGCACAAACTGCAAGACGGC	0	0	0	0	0	0	0	263	222	0	0	0	0	0	70	85	0	0	18348	20364	0	27206	18523	0
AAGGCATACCTCGTTCACGCCCTATGGCAAAATGCAGGACGGC	4	2	8	2	3	11	8	9	13	16	44579	36360	5	20	8	22	18	18	0	5	0	5	5	10
AAGGTAGACATAGTTCCCGTTTTATGACAGGGTGCGTGACGGC	0	7	14263	30854	4963	20917	0	0	0	0	0	0	22	3532	0	0	3459	0	0	0	0	0	0	4
AAGGGTTACTGGGTAGACGAGTTATCCCACATTGGTCGACGGC	0	0	0	0	0	0	0	0	2	2	43284	28781	0	0	3	2	0	0	6	6	4	4	4	2
AAGGCATACGACGTCCACGCAGTACTACAACTTGACCGACGGC	0	3	5	0	123	486	12142	7348	5	2	4	2	10229	40977	5	8	7	5	40	8	60	33	2	5
AAGGAGTACCTTGTCATCGTGGTATGTCAGATTGGCTGACGGC	0	0	0	0	0	161	93	0	0	0	0	0	0	13409	10653	6094	5188	25072	67	41	9477	0	0	0
AAGGAACACGCCGTGAACGAAGTACAACACAGTGAGAGACGGC	0	0	2	2	0	0	3	2	0	3	20669	49457	2	3	2	5	5	0	5	11	11	15	16	14
AAGGGTGACAGAGTTGACGCAATAGGTCATTTTGGCTGACGGC	0	0	0	17719	0	0	0	0	0	14136	0	2	0	0	6912	4332	15799	5987	40	27	0	0	0	55
AAGGGCTACGGAGTGACCGACCTAGGTCACCATGAGAGACGGC	10	2	0	3	0	0	8	0	0	0	22574	38720	2	9	2	7	2	6	0	0	0	0	0	0
AAGGTGAACACAGTCCTCGGGATAGAGCAAACTGGCTGACGGC	9	6	15	9	5	36	17	36	38	29	25603	30144	11	2334	26	33	15	32	4	2	0	0	3	2
AAGGATTACGGGGTGGACGTCTTAGAGCAACTTGCCGGACGGC	3	0	9601	7578	10104	50	0	0	0	0	0	0	3628	4381	0	3292	12944	5448	3	26	3	4	6	3
AAGGAGCACAGTGTAAGCGCACTATTCCATGATGTTAGACGGC	2	0	0	0	0	2	6	7	3	5	2	49805	14	29	8	21	18	24	0	0	0	0	2	4

### Sheet: mouse6_top90perPB
ID	'BC007_1RR_Plt_wk12_plt2_BC_H.csv'	'BC007_1RR_2_Plt_wk12_plt2_BC_H.csv'	'BC007_1RR_2_Plt_wk20_plt2_BC_H.csv'	'BC007_1RR_Plt_wk20_plt2_BC_H.csv'	'BC007_1RR_Plt_wk28_plt2_BC_H.csv'	'BC007_1RR_2_Plt_wk28_plt2_BC_H.csv'	'BC007_1RR_Mac_wk12_plt1_BC_H.csv'	'BC007_1RR_2_Mac_wk12_plt1_BC_H.csv'	'BC007_1RR_Mac_wk20_plt1_BC_H.csv'	'BC007_1RR_2_Mac_wk20_plt1_BC_H.csv'	'BC007_1R_Mac_wk28_plt2_BC_H.csv'	'BC007_1R_2_Mac_wk28_plt2_BC_H.csv'	'BC007_1RR_Ery_wk12_plt1_BC_H.csv'	'BC007_1RR_2_Ery_wk12_plt1_BC_H.csv'	'BC007_1RR_Ery_wk20_plt1_BC_H.csv'	'BC007_1RR_2_Ery_wk20_plt1_BC_H.csv'	'BC007_1RR_Ery_wk28_plt2_BC_H.csv'	'BC007_1RR_2_Ery_wk28_plt2_BC_H.csv'	'BC007_1RR_Bcells_wk12_plt2_BC_H.csv'	'BC007_1RR_2_Bcells_wk12_plt2_BC_H.csv'	'BC007_1RR_Bcells_wk20_plt2_BC_H.csv'	'BC007_1RR_2_Bcells_wk20_plt2_BC_H.csv'	'BC007_1RR_Bcells_wk28_plt2_BC_H.csv'	'BC007_1RR_2_Bcells_wk28_plt2_BC_H.csv'
AAGGTCTACTATGTTGACGCTATAAGTCAAATTGTCTGACGGC	68592	79861	85381	157785	97961	89402	145	37881	35687	9662	12	28626	152314	194978	311001	205425	179274	145395	11611	1283	10096	4211	12283	13648
AAGGGTTACATAGTTGCCGAATTATCGCAGAATGTAAGACGGC	14981	5	63534	38449	32811	7845	22635	31624	71060	59512	2	8	124991	115259	132976	76995	50721	30457	116698	118926	140964	94343	95251	127418
AAGGTCCACATCGTTCGCGGACTACATCAGGTTGGTAGACGGC	27	9299	50744	22768	50099	23511	89089	36923	21	337	22178	33012	92328	98650	37215	40108	39920	62787	342	7767	359	3437	15	12
AAGGGCGACCCTGTGCTCGCGTTAACGCATCATGAAGGACGGC	0	0	6492	17269	38	12313	1463	42544	19162	44321	0	0	3271	5979	151	98	0	0	41398	28885	127686	105870	105605	58457
AAGGCATACGACGTCCACGCAGTACTACAACTTGACCGACGGC	13600	5	11466	3	55725	18740	213	4206	28728	19550	4	2	39440	30881	64337	56710	79780	54920	28805	6942	21815	26031	10862	21782
AAGGAATACTTCGTCTTCGTAATACAACAAGGTGGCGGACGGC	0	2	16036	28772	12058	5768	11238	22396	33219	657	0	4	37659	29420	20346	12769	8515	7920	67858	60844	22614	29835	41105	57138
AAGGGTTACAGTGTGTTCGTGATAAGACACTTTGTGGGACGGC	2	8334	5453	11820	688	452	20881	394	17734	44035	3	3	56501	42364	58806	22764	6	8088	368	165	30201	35803	23523	10940
AGTAAGGACTGAGTATACGGTATACTACATAATGGCCGACGGC	0	0	0	0	118	266	13234	27618	19169	33150	0	3	11342	25404	15925	6688	0	3	60372	18327	17693	48238	75404	23397
AAGGCGTACATGGTGGACGTGGTATACCAGACTGGTTGACGGC	0	2	11257	8067	790	508	99484	41949	42275	122	7	5	73050	48505	23932	5204	13435	1951	4102	44	347	152	163	12967
AAGGTCTACATAGTGCCCGAGGTATGTCACAATGAGTGACGGC	5	19926	68350	45047	27740	33813	20013	4	9009	4224	2	0	23697	19382	33947	13117	10638	19179	231	88	92	2	32	21
AAGGTAAACACGGTTTCCGAATTAGAGCAAATTGTAGGACGGC	47994	23490	8257	2402	29	5473	2200	10006	84	21375	45481	83747	2	1395	686	133	538	3620	11632	7997	8806	409	8362	83
AAGGTCTACTGTGTCGTCGAAGTACCCCATCATGGCAGACGGC	15012	12056	10	8630	582	4054	20058	51	3	0	3	5	54178	49449	44513	16256	13602	3136	7896	102	79	3642	0	0
AAGGGATACCTGGTAAACGGCGTAACACATCATGGCAGACGGC	30573	22830	4619	14974	366	444	11209	17547	55	0	0	0	29956	41372	26042	15838	3	0	175	15475	5124	65	4425	0
TAAGGTGACGGGGTATTCGGTTTAGGACATGGTGCTTGACGGC	68882	27331	11392	7770	195	97	33	63	15918	0	0	0	18005	7348	29243	16181	2079	3573	183	6734	3874	5564	62	0
AAGGCCGACGAAGTAAACGATCTATATCAAAGTGGAAGACGGC	0	0	0	16470	16096	6624	0	0	0	2	0	2	9916	11243	35076	34396	42486	45739	215	228	0	0	0	0
AAGGTCTACTCTGTACTCGTAATATTGCATCGTGATGGACGGC	0	2	0	0	0	33	67	12	14	8	115713	51499	4	2202	95	4	4	5	0	0	0	0	0	0
AAGGCCGACGAAGTAAACGATCTATAACAAAATGGGCGACGGC	0	0	0	22023	27	6705	9708	9091	446	141	3	2	2730	3719	4636	4333	4564	0	27	34	16526	12993	39622	13657
AAGGAATACACAGTCAACGATTTAGCACAAATTGCGGGACGGC	0	0	5759	0	177	186	0	0	0	435	0	0	16272	17895	66730	26814	3	2	8393	163	0	0	0	2
AAGTCTAACTCCGTCGTCGGCGTATGTCATTGTGAAAGACGGC	0	2	10425	7449	21852	0	0	0	0	0	0	0	93	2	55166	12962	10730	19755	378	84	0	0	0	0
AAGGACAACTGTGTATCCGAATTAAGCCAAGGTGCCCGACGGC	42	23	19415	43	122	13267	0	0	0	0	0	0	10796	14801	18939	14652	17166	10209	148	80	0	0	0	0
AAGGTTCACTAAGTTTGCGGGTTATTTCAAGGTGGAAGACGGC	126	89	4	11803	39	108	3	18073	33752	0	0	0	3110	9980	19129	5681	8601	4110	2165	35	0	74	150	0
AAGGGGTACGGAGTTCCCGCCATACTGCAAGGTGTTAGACGGC	0	0	0	3	9319	6559	17605	7614	2	764	3	6	25022	13336	8851	6680	8662	4891	56	40	5081	29	0	3
AAGGCATACTTTGTTAGCGTGGTAATACAGCGTGATGGACGGC	14761	0	0	0	40	6209	42879	9234	40	2	0	3	3103	4411	58	2130	0	2	15520	4010	0	7351	4376	0
AAGGTGGACTTGGTTGTCGCCGTAAGCCATCATGTATGACGGC	0	0	0	8170	199	90	21633	46	0	0	0	6	18346	8817	11449	15586	7207	2	5641	7818	84	3518	0	0
AAGGTCTACGTAGTACACGTTATAGTGCACTTTGAATGACGGC	0	0	0	2	0	0	15	0	0	3	44180	59460	0	9	4	4	2	0	0	0	0	0	0	0
AAGGGCAACGGTGTTAACGGGGTAGTGCACGTTGTGAGACGGC	149	268	323	172	145	205	73	95010	38	31	56	90	103	79	129	78	85	81	11	9	4	407	11	6
AAGGCTTACATAGTACACGAAGTAATTCAAACTGTTAGACGCC	0	8425	3	0	52	66	94	2	307	20568	4	3	4086	6098	0	1396	8741	0	3	6	8154	3	30601	8715
AAGGTAAACCCAATTTTCGGTATAATACAAACTGATGGACGGC	0	2	2	0	46	13745	0	28	104	97	0	0	2886	6997	19244	10419	6923	16248	125	60	0	3551	8433	8357
AAGGGACACGGAGTGCACGATTTACGCCACATTGATGGACGGC	0	0	0	0	0	0	4	2	52130	14718	0	3	0	0	5024	10013	0	0	34	79	0	0	199	32
AAGGCATACCTCGTTCACGCCCTATGGCAAAATGCAGGACGGC	10	3	6	15	9	13	69	12	6	11	44579	36360	12	21	467	14	12	19	7	4	9	5	3	6
AAGGTTCACAATGTCACGGACATACCGCACAATGTTCGACGGC	30142	13	11	10	66	154	99	3	92	76	0	2	6058	13805	40	1517	29	24	10	8264	7737	14	8624	9
AAGGGTTACTGGGTAGACGAGTTATCCCACATTGGTCGACGGC	0	0	0	0	0	0	12	4	4	0	43284	28781	0	4	0	2	0	2	99	6	6	4	2	2
AAGGATGACCCAGTTTACGACATACATCACGATGACCGACGGC	0	0	0	0	37	155	35887	0	0	0	0	0	2868	13282	2482	5272	4420	7165	17	34	136	0	0	0
AAGGAACACGCCGTGAACGAAGTACAACACAGTGAGAGACGGC	49	135	0	0	0	2	2	0	0	2	20669	49457	2	8	41	6	7	3	290	16	40	12	10	11
AAGGCTGACTTAGTTGCCGTTTTATGACACATTGCACGACGGC	0	0	0	0	0	0	61	14708	30751	105	4	0	0	0	6864	1394	0	4034	54	12	6301	62	649	4331
AAGGGTAACTGAGTACCCGCTATATGCCATACTACATGACGGC	0	0	6001	7837	0	0	0	0	0	0	0	0	0	2	27711	7132	15233	4041	159	49	0	0	0	0
AAGGGTAACGGGGTCGGCGAGTTAATGCATTTTGTCAGACGGC	27376	17040	3	6	170	102	0	0	0	0	0	0	13848	8769	0	0	0	0	0	0	0	0	0	0
AAGGGCTACGGAGTGACCGACCTAGGTCACCATGAGAGACGGC	0	0	2	3	2	0	3	3	2	0	22574	38720	4	9	50	13	0	7	0	0	0	0	0	0
AAGGTGAACACAGTCCTCGGGATAGAGCAAACTGGCTGACGGC	11	10	5	13	8	10	201	47	34	36	25603	30144	28	38	951	30	19	47	8	2	2	2	0	0
AAGGCAAACACTGTTACCGCAGTATTCCAGGGTGCTGGACGGC	5	50375	6	7	6	2	2	4	0	4	72	80	4	4	7	2	2	0	2	2	2	2	3	3
AAGGAGCACAGTGTAAGCGCACTATTCCATGATGTTAGACGGC	0	2	2	0	0	0	26	4	5	3	2	49805	16	24	377	16	10	12	98	0	2	3	0	0
AAGGGTTACTTAGTGGGCGAATTACCACAAACTGCTTGACGGC	4	7	7	11	0	0	2	2	0	3	0	49307	3	6	0	12	2	13	191	0	0	3	2	0
AAGGCTAACGACGTTAGCGGTTTATGACATGTTGACTGACGGC	14569	46	6021	44	10	6920	9	7	7	2	7	3	8	40	98	13	16	16	18047	3	0	3	28	0

### Sheet: mouse7_top90perPB
ID	'BC007_1LL_Plt_wk12_plt2_BC_H.csv'	'BC007_1LL_2_Plt_wk12_plt2_BC_H.csv'	'BC007_1LL_Plt_wk20_plt2_BC_H.csv'	'BC007_1LL_2_Plt_wk20_plt2_BC_H.csv'	'BC007_1LL_Plt_wk28_plt2_BC_H.csv'	'BC007_1LL_2_Plt_wk28_plt2_BC_H.csv'	'BC007_1LL_Mac_wk12_plt1_BC_H.csv'	'BC007_1LL_2_Mac_wk12_plt1_BC_H.csv'	'BC007_1LL_Mac_wk20_plt1_BC_H.csv'	'BC007_1LL_2_Mac_wk20_plt1_BC_H.csv'	'BC007_1LL_Mac_wk28_plt2_BC_H.csv'	'BC007_1LL_2_Mac_wk28_plt2_BC_H.csv'	'BC007_1LL_Ery_wk12_plt1_BC_H.csv'	'BC007_1LL_2_Ery_wk12_plt1_BC_H.csv'	'BC007_1LL_Ery_wk20_plt1_BC_H.csv'	'BC007_1LL_2_Ery_wk20_plt1_BC_H.csv'	'BC007_1LL_Ery_wk28_plt2_BC_H.csv'	'BC007_1LL_2_Ery_wk28_plt2_BC_H.csv'	'BC007_1LL_Bcells_wk12_plt2_BC_H.csv'	'BC007_1LL_2_Bcells_wk12_plt2_BC_H.csv'	'BC007_1LL_Bcells_wk20_plt2_BC_H.csv'	'BC007_1LL_2_Bcells_wk20_plt2_BC_H.csv'	'BC007_1LL_Bcells_wk28_plt2_BC_H.csv'	'BC007_1LL_2_Bcells_wk28_plt2_BC_H.csv'
AAGGTTAACATAGTGTACGCGTTAGACCAGCTTGCTCGACGGC	17	24	75218	78708	47847	38630	71026	26498	115505	150230	4	7	21028	136342	74445	111655	255450	209590	4210	669	44733	17940	34328	38661
AAGGTGTACCGGGTTACCGCCGTAAAGCAACTTGGTAGACGGC	3	44418	43363	9181	8638	20244	53681	46298	16976	22263	5	3	19253	105966	34420	63476	47020	62528	55469	59926	129159	104106	69616	50310
AAGGATTACAAAGTGTTCGCGGTAGGACACTTTGCTGGACGGC	2	8	23218	19548	72	317	96048	55276	50095	128545	19	10	8387	28795	30119	29467	94490	56969	15803	30484	54205	30544	96077	54890
TAGGTTCACCATGTTCCCGGGGTACCGCAAGTTGTTTGACGGC	34260	3	42660	16508	5361	281	17561	29920	724	4904	0	0	25624	25532	31832	30959	69688	66794	107959	65583	82766	90089	69259	75839
AAGGCGCACTTAGTCGTCGAAGTATTGCAAGCTGTAAGACGGC	21630	31319	19047	14531	6595	37944	729	10880	48547	22507	0	0	8275	66758	24192	59468	78579	54255	5686	477	55158	17889	58775	41803
AAGGAGTACTGAGTTATCGATATAAAGCAAGGTGGATGACGGC	6	12	14798	18368	9361	10114	32829	4783	25156	63532	0	2	5773	66430	17928	68475	92320	55142	107	6252	27529	8171	37633	42546
AAGGTAAACACGGTTTCCGAATTAGAGCAAATTGTAGGACGGC	69073	69175	29784	4644	51872	708	137	34032	16877	19567	87212	17913	260	185	1379	12117	2928	26	41	14121	10924	4729	10369	1090
AAGGGTAACGCTGTTATCGTCATAAGGCAAAGTGAATGACGGC	2	16	21383	34235	9232	34963	4	61	20451	28011	6	27	2770	30400	29462	57215	63697	92587	192	394	0	4525	5890	6137
AAGGCTGACTCAGTTTGCGGTCTAGTGCATCATGGATGACGGC	6	21864	14828	26057	72	10309	19957	52897	5	14324	7	2	7047	45879	11600	27760	27646	23697	6902	6261	89	215	0	8544
AAGGACCACTACGTAATCGGGTTAATGCATCATGAAGGACGGC	0	3	5	9287	9	25	74543	28777	12103	40429	3	0	519	2086	1149	815	1270	2377	12841	14	34844	13382	38762	33481
AAGGACAACTAAGTAATCGCATTATCACAATTTGGCGGACGGC	30348	39	63847	45707	39791	80999	0	0	0	0	0	0	706	9237	2545	1416	0	2685	22	8	0	0	0	0
AAGGCGGACTTTGTAACCGTCATAGGCCATAATGCCGGACGGC	0	0	0	0	0	43	27283	10741	229	19817	2	0	0	3333	6879	5673	6722	8002	8430	3485	13712	24750	22994	24827
AAGGAACACAATGTTTTCGATATATTCCAAGATGATCGACGGC	0	2	4	0	35	313	36114	26243	12554	8514	0	4	3347	29501	3458	19240	20143	4584	25	134	147	94	48	42
AAGGGTGACTCAGTGCCCGATCTAGGGCAGAGTGAGCGACGGC	0	0	0	0	0	0	20770	214	18266	320	0	0	0	0	71	0	0	0	24277	6	27140	19529	18029	27955
AAGGTCTACTATGTTGACGCTATAAGTCAAATTGTCTGACGGC	48572	258	38	34	4610	617	33616	0	1253	581	14	55	345	194	29	6960	4592	5074	5909	350	11977	12457	483	8706
AAGGAAGACCAGGTCGGCGGCGTAAAGCATACTGCTTGACGGC	0	0	0	0	30	96	71961	17453	0	98	0	0	3039	8124	32	44	2616	11775	7345	12537	257	70	0	8132
AAGGGTCACTCAGTAAACGCGGTACTTCATGTTGAAGGACGAT	0	0	0	0	72	355	27653	31379	7853	43	0	0	6056	32658	0	4594	11140	8052	0	27	116	8426	25	4061
AAGGGTGACACTGTCTACGATCTATGACAAGTTGCGTGACGGC	0	4	35404	9142	12	13107	0	16106	8623	16558	5	0	975	6749	5749	16644	5101	6930	46	106	0	63	35	56
AAGGAATACAATGTCCCCGTTCTAGTCCAAGGTGTGAGACGGC	10	15	14273	25565	12	8436	0	0	7	8858	0	18	903	12970	13176	21446	4172	12487	90	136	0	0	3	36
AAGGGAGACGGTGTTCTCGGATTATATCACGTTGCGGGACGGC	2	0	2	0	4522	8763	18344	51	16874	2	0	2	3562	19655	2478	35	11679	12200	19	5695	4379	4520	77	0
AAGGATTACGAAGTTCACGCTATACTTCACCATGTATGACGGC	0	0	0	0	0	8361	104	210	172	36	0	0	0	13574	1992	18	2438	6814	11933	5659	11993	19660	16419	4065
AAGGAAAACTTCGTTCCCGACGTAACCCATCATGAAAGACGGC	0	4	0	8498	17	290	124	9038	0	0	0	0	1498	29130	35	69	2	2	6763	16450	11193	8579	0	2
AAGGCATACACGGTTAACGGTGTAGGGCATTGTGGTCGACGGC	16	21	6	113	0	0	15279	20040	17592	12633	0	0	0	2	0	0	0	0	161	74	11958	59	9623	47
AAGGGGTACCTTCTAACCGCTGTATTGCAATATGACGGACGGC	4	14	0	4	0	2	3	0	7	0	66812	16259	0	2	0	7	9	5	0	0	0	0	0	0
AAGGAGCACCTAGTTTGCGGCATACTCCATCTTGACCGACGGC	28	93	58	8	43	209	37985	0	8649	0	33	0	3383	19957	0	5202	59	0	0	23	147	0	36	0
AAGGACGACTAAGTGCACGCCTTAGGCCAGGATGATAGACGGC	44772	6	0	4	2	4	0	0	0	2	21740	8353	0	2	3	0	2	0	0	3	3	3	3	5
AAGGCTAACGACGTTAGCGGTTTATGACATGTTGACTGACGGC	9	22	15	6	5	9	5	4	6	8	43681	24566	3	15	4	6	16	6	0	0	0	0	0	5
AAGGATAACCACGTCGTCGTGTTATTACACCGTGCGTGACGGC	3	3	0	0	4920	9682	0	0	18057	9104	0	0	557	2980	1989	6091	2589	9945	7	32	0	0	56	36
AAGGCGTACTGGGTAATCGTCGTACATCAGTATGTATGACGGC	3	4	10827	2	7335	14569	0	0	0	0	0	0	515	1466	5240	4881	7292	13738	34	35	0	0	0	0
AAGGGCAACAAGGTTTCCGCAGTAGATCATGCTGAATGCCGGC	2	3	2	2	0	2	9	6	15	11	41592	23732	3	7	2	9	11	5	10	14	5	7	8	23
AAGGCATACTTTGTTACCGAATTAAGACAATATGATCGACGGC	2	5	4	5	0	0	4	2	43398	226	3	2	0	0	0	0	0	2	0	0	0	0	159	16995
AAGGGATACCAGGTTTACGAAATATACCACAGTGCGCGACGGC	0	22436	0	2	0	46	0	0	31557	0	0	0	0	4393	0	0	0	0	0	0	0	0	837	0
AAGGTTCACAATGTCACGGACATACCGCACAATGTTCGACGGC	50486	2489	2052	1393	7	2	0	0	0	3	997	750	13	23	6	22	92	108	4	7	10	4	4	7
AAGGATGACCACGTGATCGAACTAAACCAGGATGTAAGACGGC	56891	25	15	8	3	6	6	2	7	2	4	25	18	37	1207	20	20	25	3	5	7	2	8	6
AAGGCGAACCTAGTGTGCGGGGTATAACAGAGTGACTGACGGC	0	2	2	7	11	18800	0	0	2	8399	2	0	868	1325	6969	13745	0	6726	42	88	0	0	0	31
AAGGGCAACGGTGTTAACGGGGTAGTGCACGTTGTGAGACGGC	152	399	179	213	52	200	55	38	42	63	42123	11226	33	78	30	57	113	72	3	6	5	3	10	12
AAGGCCGACCTAGTCCACGTAATACACCAGAATGTGTGACGGC	0	5	2	8835	19	176	0	0	8969	0	0	0	2675	14392	1197	9984	4944	0	9	71	0	0	32	0
AAGGGGTACGGAGTTCCCGCCATACTGCAAGGTGTTAGACGGC	0	3	3	3	3	5	0	3	3	0	51064	3	4	5	0	4	3	5	0	0	0	0	0	0
AAGGGCTACTAACTATACGGGATACAGCATCGTGATTGACGGC	0	3	7518	3	2	19321	0	0	0	53	0	0	0	4595	1341	3323	5583	4918	8	22	0	0	0	4352
AAGGGAGACACCGTGCACGTTGTATATCAATTTGTCAGACGGC	11252	22193	3	20	0	4488	0	0	0	0	0	0	0	3025	596	7869	0	0	3	54	0	0	0	0

### Sheet: mouse8_top90perPB
ID	'BC007_2N_Plt_wk12_plt2_BC_H.csv'	'BC007_2N_2_Plt_wk12_plt2_BC_H.csv'	'BC007_2N_2_Plt_wk20_plt2_BC_H.csv'	'BC007_2N_Plt_wk20_plt2_BC_H.csv'	'BC007_2N_Plt_wk28_plt2_BC_H.csv'	'BC007_2N_2_Plt_wk28_plt2_BC_H.csv'	'BC007_2N_Mac_wk12_plt2_BC_H.csv'	'BC007_2N_2_Mac_wk12_plt2_BC_H.csv'	'BC007_2N_Mac_wk20_plt2_BC_H.csv'	'BC007_2N_2_Mac_wk20_plt2_BC_H.csv'	'BC007_2N_Mac_wk28_plt1_BC_H.csv'	'BC007_2N_2_Mac_wk28_plt1_BC_H.csv'	'BC007_2N_Ery_wk12_plt1_BC_H.csv'	'BC007_2N_2_Ery_wk12_plt1_BC_H.csv'	'BC007_2N_Ery_wk20_plt1_BC_H.csv'	'BC007_2N_2_Ery_wk20_plt1_BC_H.csv'	'BC007_2N_Ery_wk28_plt2_BC_H.csv'	'BC007_2N_2_Ery_wk28_plt2_BC_H.csv'	'BC007_2N_Bcells_wk12_plt2_BC_H.csv'	'BC007_2N_2_Bcells_wk12_plt2_BC_H.csv'	'BC007_2N_Bcells_wk20_plt2_BC_H.csv'	'BC007_2N_2_Bcells_wk20_plt2_BC_H.csv'	'BC007_2N_Bcells_wk28_plt2_BC_H.csv'	'BC007_2N_2_Bcells_wk28_plt2_BC_H.csv']
AAGGTCCACATCGTTCGCGGACTACATCAGGTTGGTAGACGGC	44170	97028	35732	120072	59393	79636	1366	218688	180624	95485	57413	55131	117097	108057	47020	99741	107299	120935	14173	10031	93391	71357	111752	119668
AAGGTGAACACAGTCCTCGGGATAGAGCAAACTGGCTGACGGC	21764	67506	1164	89135	53866	72095	475	317453	374938	159247	11	53	105777	73026	89367	198588	128548	161537	543	1229	1420	2554	16857	44683
AAGGCATACCTCGTTCACGCCCTATGGCAAAATGCAGGACGGC	72330	7	32591	17659	59098	54001	215	2051	116947	59617	8	13	71501	60617	46771	78745	83420	79563	285	475	2887	45527	50977	20765
AAGGCTGACGTTGTTTTCGAAGTACATCAGTATGTGTGACGTC	20981	42506	55140	49417	2625	12944	3	87968	22062	36004	5	5	34323	71850	45409	81306	54238	58459	281	523	84	737	0	0
AAGGAGCACAGTGTAAGCGCACTATTCCATGATGTTAGACGGC	0	0	0	0	4675	12588	0	4	46105	23937	2	5	63611	50479	40015	93305	55770	45029	14405	586	2445	4940	14875	2
AAAGAGTACTGAGTTATCGATATAAAGCAAGGTGGATGACGGC	10155	29702	0	17886	4431	2157	592	0	19443	331	0	0	11854	10753	4948	12389	6027	14917	55753	50472	38364	28935	73504	50736
AAGGTAAACGGAGTTGGCGTCCTACTACATCATGAGTGACGGC	8	8	73750	55408	140967	102984	0	25668	0	0	0	0	540	409	0	0	0	0	0	0	0	0	13695	0
AAGGAACACAATGTTTTCGATATATTCCAAGATGATCGACGGC	3	3	14659	14240	4039	6233	234	80331	20422	134	7	0	4154	37272	14386	20668	18648	18707	13408	60066	23029	11292	14476	19725
AAGGAACACGCCGTGAACGAAGTACAACACAGTGAGAGACGGC	2	0	3	8548	4451	6124	144	52770	750	9072	3	0	20625	18754	3915	5179	5	1372	41181	55428	67586	25315	29864	11683
AAGGTTAACCACGTGTCCGACATATAACAACATGAAGGACGGC	0	2	29839	8911	50	5178	371	0	881	549	0	0	4249	1698	2318	5219	2	0	10625	31692	74583	48582	56755	33912
AAGGTCTACTATGTTGACGCTATAAGTCAAATTGTCTGACGGC	65899	9616	1030	1550	4592	26	5	87455	1265	420	64701	192	4131	41	282	247	4673	233	166	38413	596	829	4	6
AAGGTAAACACGGTTTCCGAATTAGAGCAAATTGTAGGACGGC	42045	787	1560	10964	4000	12	8	42926	2149	867	768	110754	12	2	5290	271	4733	413	25566	30165	951	1227	4	7
AAGGTCTACTCTGTACTCGTAATATTGCATCGTGATGGACGGC	0	0	13900	0	134	6050	3	29508	130405	25118	7	17	12437	7604	8501	9206	12127	11596	53	57	530	1211	262	0
AAGGGCTACGGAGTGACCGACCTAGGTCACCATGAGAGACGGC	0	33609	29854	0	9789	243	2	54199	2	683	0	3	35600	21501	5929	29036	25470	7525	30	180	0	849	0	0
AAGGGTTACTGGGTAGACGAGTTATCCCACATTGGTCGACGGC	0	0	13900	0	4465	904	657	4	22563	136	3	2	10	5550	0	10855	7987	5678	14691	10333	25045	10131	56494	60138
AAGGCGTACATGGTCTACGGTATAATGCATATTGATTGACGGC	2	0	0	8965	209	111	275	0	335	109	0	0	20008	8615	4461	125	0	2	56042	28185	28351	10536	13393	23632
AAGGCATACACAGTCAACGGACTATCACATCTTGCATGACGGG	0	0	0	0	65	82	145	0	137	111	0	0	7089	7844	285	55	0	0	77401	19203	13552	9129	29344	11932
AAGGACAACTAGGTGAACGATGTACCGCATATTGTAGGACGGC	0	2	0	0	127	6214	2	58759	18322	19738	0	5	12029	7824	2433	1940	20507	2916	19	8663	65	1524	0	0
AAGGATCACGAGGTGATCGTTATATCGCAATGTGAAAGACGGC	0	0	0	0	0	9125	138	0	91	1030	0	0	0	33	81	0	0	0	22756	10	8223	94909	6	11474
AAGGTCTACGTAGTACACGTTATAGTGCACTTTGAATGACGGC	0	0	0	0	4394	324	2	55059	20579	9073	4	0	8059	27107	2	5000	11329	4	0	28	4135	30	0	0
AAGGTGAACCACGTCATCGTCGTATTTCAGCATGATTGACGGC	0	0	0	2	0	6124	509	0	262	77	0	0	0	30	153	81	0	0	38465	19884	22916	6881	0	41865
AAGGTAAACGAGGTTTTCACCTTACTTCATATTGTCTGACGGC	0	0	0	0	0	5974	0	0	152	611	2	0	0	28	2562	0	0	0	14541	6	13706	53061	29231	3
AAGGTCGACGATGTGGGCGCACTAAGTCAACGTGACGGACGGC	0	2	3	27172	13391	14764	0	0	0	0	0	0	73	70	4646	15815	15952	26862	22	98	0	0	0	0
AAGGTGCACGCCGTGTTCGTCCTAATCCACCGTGACAGACGGC	2	4	15104	16782	35734	28546	0	0	0	3737	0	0	165	116	0	0	0	0	0	0	0	21	0	0
AAGGGTTACTTAGTGGGCGAATTACCACAAACTGCTTGACGGC	0	0	0	0	279	404	0	0	0	10	0	0	26179	36954	115	9	2	3	28142	0	0	861	0	0
AAGGTGCACGTCGTGAACGGTATATTGCAGTGTGAGTGACGGC	0	0	4	0	0	6060	69	0	341	23	0	0	0	22	127	86	0	0	28227	19865	28835	1792	2	6148
AAGGCCGACGAAGTAAACGATCTATAACAAAATGGGCGACGGC	0	0	0	0	0	0	0	8	5	2	33601	50793	0	0	6	0	0	0	0	3	4	0	2	2
AAGGAAAACAGGGTAACCGTCATACATCAATATGAATGACGGC	0	28425	0	8541	137	195	0	0	0	0	0	0	15049	18012	0	0	0	3064	0	0	0	0	0	0
AAGGCCGACGAAGTAAACGATCTATATCAAAGTGGAAGACGGC	2	0	0	3	0	0	0	3	4	4	25951	41067	2	4	10	4	4	6	0	0	0	0	0	0
AAGGGCAACGGTGTTAACGGGGTAGTGCACGTTGTGAGACGGC	7105	7248	10707	10671	88	131	26	89	68	23370	725	263	54	56	85	57	1269	1051	6	6	5	2280	6	6
AAGGCACACGTCGTCAACGATTTATTCCACAGTGAATGACGGC	0	0	0	0	416	358	0	0	0	0	0	0	37223	26978	0	3	0	0	0	0	0	0	0	0
AAGGGCAACAAGGTTTCCGCAGTAGATCATGCTGAATGCCGGC	0	2	184	394	0	96	0	9	48	30	277	389	4	7235	2620	5138	53	48	13363	26631	3792	1949	7	5
